# Transcriptional silencing of *ALDH2* in acute myeloid leukemia confers a dependency on Fanconi anemia proteins

**DOI:** 10.1101/2020.10.23.352070

**Authors:** Zhaolin Yang, Yiliang Wei, Xiaoli S. Wu, Shruti V. Iyer, Moonjung Jung, Emmalee R. Adelman, Olaf Klingbeil, Melissa Kramer, Osama E. Demerdash, Kenneth Chang, Sara Goodwin, Emily Hodges, W. Richard McCombie, Maria E. Figueroa, Agata Smogorzewska, Christopher R. Vakoc

## Abstract

Hundreds of genes become aberrantly silenced in acute myeloid leukemia (AML), with most of these epigenetic changes being of unknown functional consequence. Here, we demonstrate how gene silencing can lead to an acquired dependency on the DNA repair machinery in AML. We make this observation by profiling the essentiality of the ubiquitin conjugation and ligation machinery in cancer cell lines using domain-focused CRISPR screening, which revealed Fanconi anemia (FA) proteins UBE2T (an E2) and FANCL (an E3) as unique dependencies in AML. We demonstrate that these dependencies are due to a synthetic lethal interaction between FA proteins and Aldehyde Dehydrogenase 2 (ALDH2), which function in parallel pathways to counteract the genotoxic effects of endogenous aldehydes. We provide evidence that DNA hypermethylation and transcriptional silencing of *ALDH2* occur in a recurrent manner in human AML patient samples, which is sufficient to confer FA pathway dependency in this disease. Taken together, our study suggests that targeting of the ubiquitination reaction catalyzed by FA proteins can eliminate ALDH2-deficient AML.
