## Supplementary Table 2 for "Transcriptional silencing of *ALDH2* in acute myeloid leukemia confers a dependency on Fanconi anemia proteins"

### Sheet: Sheet1
Oligo sequences used in this study
sgUBE2T#1	GAGTGAGAAATCGGATCTG
sgUBE2T#2	TCAGCCATGAGCGGGTCATC
sgFANCL#1	CACGGTTTTCGACCGGTTCT
sgFANCL#2	CAGGCAACACTATCCTAAGG
sgFANCD2#1	ATAGGAAGGGTGTCTCCTC
sgFANCD2#2	CATCCTCAATGTAAGACTCC
sgNEG	GAGTCGCTTCTCGATTATGGG
sgCDK1	ACACAATCCCCTGTAGGATT
shFANCD2#1	TGCTGTTGACAGTGAGCGCACGGGAGAGAGTCAGAATCAATAGTGAAGCCACAGATGTATTGATTCTGACTCTCTCCCGTTTGCCTACTGCCTCGGA
shFANCD2#2	TGCTGTTGACAGTGAGCGACGGGAAGATGTTCTGAGCTTATAGTGAAGCCACAGATGTATAAGCTCAGAACATCTTCCCGGTGCCTACTGCCTCGGA
shRen	TGCTGTTGACAGTGAGCGCAGGAATTATAATGCTTATCTATAGTGAAGCCACAGATGTATAGATAAGCATTATAATTCCTATGCCTACTGCCTCGGA
sgTP53#1	CCATTGTTCAATATCGTCCG
sgTP53#2	TCCATTGCTTGGGACGGCAA
sgCDKN1A#1	TGTCCACTGGGCCGAAGAGG
sgCDKN1A#2	CCATTAGCGCATCACAGTCG
sgCDKN1A#3	CCGCGACTGTGATGCGCTAA
sgRosa for mouse cell line (RN2)	GAAGATGGGCGGGAGTCTTC
sgAldh2#1 for mouse cell line (RN2)	TGGTGGCGGCGGCGGACAAC
sgAldh2#2 for mouse cell line (RN2)	AGTGGCACGACGCCGTCAGC
sgAldh2#3 for mouse cell line (RN2)	AGATGCATCCATGCGGCGCC
sgAldh2#4 for mouse cell line (RN2)	CCTTATGTCATCTCGTACC
sgAldh2#5 for mouse cell line (RN2)	TATACCCGCCATGAGCCTGT
ALDH2 5' primer for RT-qPCR	GGCAACTGGAAACGTGGTTG
ALDH2 3' primer for RT-qPCR	AGCAGCAACCTGGATTACG
GAPDH 5' primer for RT-qPCR	AATCCCATCACCATCTTCCA
GAPDH 3' primer for RT-qPCR	TGGACTCCACGACGTACTCA
sgRNA for ALDH2 promoter Nanopore sequencing
ALDH2_UP_1	CCTGCTCGTCTCATAACTCG
ALDH2_UP_2	GCTCGTCTCATAACTCGTGG
ALDH2_UP_3	ATTCTGCCCACCACTGTCGA
ALDH2_DOWN_1	AGGCTTATAGAGTTGCGGGT
ALDH2_DOWN_2	GCCTCATCGAGTACTTCTGG
ALDH2_DOWN_3	CATGCGTTTTTCCAAACATG
